# Noncoding regulatory mutations contribute to the aberrant gene expression profile of neuroblastomas

**DOI:** 10.64898/2026.08.10.743941

**Authors:** Brianna Jones, Gaurav Seth, Abby Robertson, Arko Sen

## Abstract

Comprehensive analyses of whole-genome and exome sequencing data from high-risk neuroblastoma tumors have identified relatively few recurrent and clinically actionable protein-coding driver mutations at initial diagnosis. This suggests that noncoding genetic variations that alter regulatory sequences and impact gene expression are important drivers of neuroblastoma tumorigenesis. Allele-specific expression (ASE), which quantifies differences in expression between the two alleles of a gene, is a powerful approach for identifying genes with altered dosage resulting from cis-regulatory variation. In this study, we compared ASE profiles of 156 neuroblastoma patients with 220 adrenal gland tissues from the Genotype-Tissue Expression (GTEx) Project to identify 1,363 neuroblastoma-specific ASE genes. We demonstrated that these genes were enriched for biological processes relevant to neuroblastoma pathogenesis including chromatin remodeling, protein ubiquitination, and sympathetic nervous system development, and were preferentially associated with the adrenergic transcriptional program. To elucidate the genetic mechanism underlying aberrant expression of neuroblastoma-specific ASE genes we integrated our ASE data with somatic copy number alterations (SCNA) and somatic mutation profiles. We observed that although many neuroblastoma specific ASE genes were associated with chromosomal gains and losses, a substantial subset was located within copy-number-neutral genomic regions. These genes showed significant enrichment for noncoding somatic single-nucleotide variants (SNVs) within intronic and distal intergenic neuroblastoma-specific open chromatin regions. Furthermore, functional analyses revealed that many of these SNVs disrupt transcription factor binding sites for GATA3, a core component of the regulatory circuitry that maintains the adrenergic identity of neuroblastoma cells, and neuroblastoma-specific ASE genes harboring such mutations were significantly more likely to belong to the GATA3 regulon than expected by chance. Together, our findings identify novel molecular targets of noncoding regulatory mutations in neuroblastoma and highlight the important yet underappreciated contribution of noncoding genetic variation to neuroblastoma tumorigenesis.
