## supplemental table S2 for "Noncoding regulatory mutations contribute to the aberrant gene expression profile of neuroblastomas"

sample	purity	ploidy	dipLogR	flags	n_seg	n_loh	loh_frac	cohort
SJNBL030002	0.309104051	2.268396095	-0.058636742		44	3	0.047984309	PCGP
SJNBL030003	0.721373701	2.143472623	-0.072790019		49	2	0.042978497	PCGP
SJNBL030014	0.816024975	2.033802942	-0.019761717		75	15	0.055721832	PCGP
SJNBL030096	0.865359627	1.65164654	0.235697179		203	94	0.479778055	PCGP
SJNBL030107	0.903373767	1.987472309	0.00818681		124	13	0.049970739	PCGP
SJNBL030152	0.797937045	2.97803781	-0.475298988		176	12	0.018653709	PCGP
SJNBL030158	0.886616911	3.348627761	-0.676139284		114	15	0.045609254	PCGP
SJNBL030177	0.935586581	2.058805354	-0.03915068		143	6	0.031930544	PCGP
SJNBL030203	0.3	2.257409288	-0.054655956		51	4	0.015862301	PCGP
SJNBL030224	0.740590093	2.790281074	-0.370317379		94	18	0.122888693	PCGP
SJNBL030259	0.585735626	2.775284055	-0.295200793		42	6	0.145537239	PCGP
SJNBL030307	0.80583929	1.482706408	0.337207059		78	45	0.755639395	PCGP
SJNBL030309	0.687464462	2.014902057	-0.007371079		72	17	0.0817522	PCGP
SJNBL030339	0.692376845	2.0966485	-0.047480585		97	1	0.004278534	PCGP
SJNBL030513	0.3	1.993276638	0.001455698		72	1	3.3124811000671e-06	PCGP
SJNBL030555	0.427715743	3.520113947	-0.406088536		98	1	0.000103098	PCGP
SJNBL030641	0.690909539	2.094598512	-0.046392582		153	35	0.149962659	PCGP
SJNBL030721	0.356720225	2.319600153	-0.079980726		48	4	0.040481663	PCGP
SJNBL030749	0.400534454	2.131231098	-0.037426206		34	0	0	PCGP
SJNBL030758	0.3	2.021359855	-0.004614974		33	2	0.001075502	PCGP
SJNBL030793	0.621353937	3.28727272	-0.485350554		40	2	2.17337684647559e-05	PCGP
SJNBL030810	0.751934265	2.075211273	-0.040228907		99	7	0.05106151	PCGP
SJNBL030820	0.893952836	2.037929301	-0.024253718		79	3	0.014807488	PCGP
SJNBL030875	0.3	2.027492234	-0.005937203		34	0	0	PCGP
SJNBL030882	0.659490864	2.7512799	-0.319307068		19	1	0.0006443	PCGP
SJNBL030917	0.487445519	1.786009898	0.077275809		211	92	0.615446372	PCGP
SJNBL031053	0.796006802	2.937892955	-0.457630626		71	13	0.130836686	PCGP
SJNBL031145	0.492599447	3.23735863	-0.383785662		73	8	0.027708313	PCGP
SJNBL031239	0.89685992	2.023585278	-0.015178316		313	23	0.05699515	PCGP
SJNBL031246	0.65309611	2.226466616	-0.102929827		148	22	0.068380374	PCGP
SJNBL031277	0.885721168	2.026486864	-0.016824313		50	1	0.003829391	PCGP
SJNBL031338	0.867450984	2.32370938	-0.189541222		37	1	1.8719229797904e-05	PCGP
SJNBL031497	0.344544486	2.032465895	-0.008046473		45	0	0	PCGP
SJNBL031585	0.487938645	2.397493489	-0.133532248		283	39	0.088307799	PCGP
SJNBL031598	0.449289356	1.9803116	0.00639504		142	40	0.268848232	PCGP
SJNBL031668	0.3	1.897235826	0.022411787		285	7	0.018289578	PCGP
SJNBL031886	0.643542418	2.02447958	-0.011319333		117	19	0.084129248	PCGP
SJNBL031899	0.54067872	3.264390843	-0.424185359		48	0	0	PCGP
SJNBL031947	0.567817553	3.111831999	-0.395785461		269	26	0.041002764	PCGP
SJNBL032008	0.306350583	1.842542647	0.035222233		96	6	0.057294633	PCGP
SJNBL032063	0.813152358	2.785439201	-0.399817352		61	7	0.030709561	PCGP
SJNBL032130	0.788818538	2.69768432	-0.350693172		120	7	0.049026655	PCGP
SJNBL032144	0.774236756	2.669543556	-0.332498985		280	61	0.171456427	PCGP
SJNBL032212	0.340996734	1.973762678	0.00646826		59	6	8.57206378032544e-05	PCGP
SJNBL032228	0.867307431	2.855570009	-0.455250789		212	41	0.095825011	PCGP
SJNBL032265	0.481898086	3.124908301	-0.346015765		94	1	2.53023724768203e-06	PCGP
SJNBL032281	0.442301973	2.002489563	-0.000794085		76	11	0.079032059	PCGP
SJNBL032345	0.71119681	2.012883468	-0.006594383		68	9	0.039325148	PCGP
SJNBL032572	0.812385775	1.967549903	0.0191426		101	0	0	PCGP
SJNBL032687	0.724296871	3.184483676	-0.514964432		119	11	0.066708691	PCGP
SJNBL101	0.803929472	2.111466899	-0.063234759		74	5	0.040776684	PCGP
SJNBL105	0.966258706	2.03600685	-0.02488128		173	19	0.081065603	PCGP
SJNBL107	0.883615158	2.44037655	-0.256481369		67	9	0.137627898	PCGP
SJNBL110	0.489251785	2.768230632	-0.248448738		54	1	0.000252702	PCGP
SJNBL117	0.810333305	2.024620484	-0.014320152		65	11	0.093538405	PCGP
SJST030049	0.3	2.02545539	-0.005498165		41	1	0.006713123	PCGP
SJST030890	0.789860839	2.624742853	-0.31814901		370	162	0.467796743	PCGP
SJST032486	0.524379993	2.488067037	-0.173723959		49	2	0.063753616	PCGP
GMKF-30-PARXPD03	0.442558936	3.871355793	-0.499876611		49	3	0.063292183	KF
GMKF-30-PARZBH03	0.442879291	1.579371545	0.141054319		27	15	0.4954253	KF
GMKF-30-PARZCJ03	0.751883367	3.170422299	-0.526079361		96	6	0.045880091	KF
GMKF-30-PASAVJ03	0.793246076	3.135630856	-0.536468098		55	1	7.77826185562235e-05	KF
GMKF-30-PASCDX03	0.935494383	1.93647326	0.043518714		72	13	0.252503331	KF
GMKF-30-PASDDP03	0.515116717	3.899164986	-0.574485029		87	7	0.030545802	KF
GMKF-30-PASFEV03	0.863239836	2.030621438	-0.018942936		58	1	0.001106439	KF
GMKF-30-PASFIC03	0.778504173	1.694986811	0.182339123		70	21	0.479080436	KF
GMKF-30-PASFXC03	0.670170919	2.538524688	-0.239339126		58	0	0	KF
GMKF-30-PASIIB03	0.442434999	2.977658523	-0.282469666		71	4	0.063175766	KF
GMKF-30-PASJTA03	0.341239818	4.108065002	-0.443264882		58	0	0	KF
GMKF-30-PASKFM03	0.823702784	2.038944984	-0.022956555		141	7	0.072372905	KF
GMKF-30-PASMGS03	0.952226002	2.465115457	-0.288591874		54	0	0	KF
GMKF-30-PASNUI03	0.844280137	2.119090398	-0.070764145		59	6	0.040469809	KF
GMKF-30-PASSMV03	0.456129636	2.08024967	-0.026165667		39	1	0.011104347	KF
GMKF-30-PASSWW03	0.3	2.022502586	-0.004861455		73	0	0	KF
GMKF-30-PASVXS03	0.74389015	2.980585544	-0.448609173		52	0	0	KF
GMKF-30-PASVYV03	0.721095241	2.955891327	-0.427224633		64	12	0.155693602	KF
GMKF-30-PASWEE03	0.366821126	3.410017295	-0.331833678		77	0	0	KF
GMKF-30-PASWMY03	0.757369467	2.929540511	-0.43509814		45	2	0.063929855	KF
GMKF-30-PASXHE03	0.875825187	2.197326264	-0.119570863		108	14	0.107505741	KF
GMKF-30-PASXIE03	0.934523706	2.076526232	-0.050686669		119	16	0.080421527	KF
GMKF-30-PASZJB03	0.77477991	3.38249773	-0.618770271		62	0	0	KF
GMKF-30-PASZRF03	0.963745649	2.884906587	-0.512391187		41	5	0.030574655	KF
GMKF-30-PATDCJ03	0.369890065	1.751777753	0.067798908		56	17	0.369268386	KF
GMKF-30-PATFIK03	0.788848035	2.448111711	-0.234802975		54	2	0.045531044	KF
GMKF-30-PATIIT03	0.855655672	2.410678531	-0.233519619		91	3	3.93045159314436e-05	KF
GMKF-30-PATLBP03	0.748160505	2.741592801	-0.353227548		51	10	0.17795094	KF
GMKF-30-PATPPY03	0.422106941	1.566904803	0.138292705		58	27	0.464918372	KF
GMKF-30-PATSNC03	0.831219041	2.849802881	-0.436360335		53	0	0	KF
GMKF-30-PATSUB03	0.851943794	2.004570024	-0.002805767		86	4	0.018054976	KF
GMKF-30-PATSUL03	0.552266784	2.837469006	-0.300127424		56	1	0.011351421	KF
GMKF-30-PATVKN03	0.498918499	2.987281531	-0.317635769		33	0	0	KF
GMKF-30-PATWED03	0.901462973	2.066134205	-0.042376459		166	4	0.016875149	KF
GMKF-30-PATWPL03	0.65290905	2.315436982	-0.141401177		45	12	0.201264361	KF
GMKF-30-PAUEXM03	0.629450897	2.099372123	-0.044429004		79	10	0.057306566	KF
GMKF-30-PAUGVZ03	0.55999982	2.128188933	-0.050874838		142	32	0.172609616	KF
GMKF-30-PAUHXD03	0.62973271	2.740589649	-0.302391309		80	4	0.029877103	KF
GMKF-30-PAUIRD03	0.766256439	3.058256622	-0.491030051		54	1	0.045577028	KF
GMKF-30-PAUJEJ03	0.909779843	2.064617103	-0.041794815		76	10	0.04404029	KF
GMKF-30-PAULDT03	0.619002691	3.29920157	-0.487594016		54	0	0	KF
GMKF-30-PAUPNR03	0.812411284	2.017468032	-0.010200659		79	5	0.015581459	KF
GMKF-30-PAUPWN03	0.710205869	2.559842413	-0.261593015		53	1	0.001031854	KF
GMKF-30-PAURJG03	0.629614854	2.727955208	-0.297679421		58	7	0.110947913	KF
GMKF-30-PAUSJB03	0.445674571	2.150310799	-0.0475312		53	2	0.033500293	KF
GMKF-30-PAUXGR03	0.598769267	3.09018662	-0.407499729		51	2	0.033829231	KF
GMKF-30-PAUYJS03	0.726381772	2.341917232	-0.168874622		46	0	0	KF
GMKF-30-PAVBLZ03	0.841051737	1.564103761	0.292131839		77	51	0.748019127	KF
GMKF-30-PAVFAP03	0.807279914	2.448703013	-0.240148787		48	4	0.051607692	KF
GMKF-30-PAVGYW03	0.655173943	2.508834724	-0.22241834		54	0	0	KF
GMKF-30-PAVHGP03	0.784079671	3.034123593	-0.490998915		71	9	0.121881882	KF
GMKF-30-PAVINT03	0.806322581	2.415557526	-0.22346791		37	1	0.001006756	KF
GMKF-30-PAVLFB03	0.451185861	1.800149853	0.066555443		59	14	0.286944986	KF
GMKF-30-PAVNLK03	0.357406908	3.057789388	-0.249785865		98	66	0.946792125	KF
