## supplemental table S7 for "Noncoding regulatory mutations contribute to the aberrant gene expression profile of neuroblastomas"

TF	n_nbase	obs_mean	pval	padj
GATA3	104	0.0593037434731524	9.99900009999e-05	0.002999700029997
ZBTB33	106	0.0490411647770742	0.000999900009999	0.014998500149985
GABPA	106	0.0586066044083497	0.0024997500249975	0.024997500249975
JUND	104	0.0401601749718699	0.0131986801319868	0.098990100989901
MXI1	96	0.0323620278453318	0.0245975402459754	0.147585241475852
EP300	94	0.0446735503144584	0.033996600339966	0.16998300169983
CTCF	147	0.0288055592678432	0.0828917108289171	0.35329800353298
MEF2A	107	0.0337337211885957	0.105589441055894	0.35329800353298
RAD21	93	0.0324072570812248	0.105989401059894	0.35329800353298
NFIC	103	0.0329333177363768	0.207979202079792	0.552944705529447
RXRA	109	0.032383737021842	0.212778722127787	0.552944705529447
REST	94	0.0362894439603389	0.221177882211779	0.552944705529447
GATA2	101	0.035418901076992	0.271072892710729	0.625552829332451
MAX	98	0.0295323873630141	0.296270372962704	0.634865084920079
FOXM1	103	0.0333416796759787	0.326767323267673	0.636123887611239
PBX3	98	0.0250534858076078	0.339266073392661	0.636123887611239
NRF1	105	0.0232630602771059	0.556144385561444	0.981431268637842
CHD2	84	0.0338000935146943	0.772922707729227	1
TAF1	109	0.0291866660372069	0.851014898510149	1
RCOR1	86	0.02842962149907	0.858014198580142	1
YY1	102	0.025012019824423	0.85961403859614	1
SIN3A	97	0.0246007827579217	0.903809619038096	1
RFX5	105	0.0248267974101613	0.912608739126087	1
FOSL2	108	0.0255182238420204	0.915308469153085	1
ELF1	106	0.0323886793094177	0.963803619638036	1
USF1	107	0.031223165746675	0.984401559844016	1
SMC3	98	0.0318562852183887	0.996200379962004	1
TCF12	98	0.0258902808026776	0.999800019998	1
FOXJ3	101	0.0252033165562812	1	1
TEAD4	95	0.0279957059908191	1	1
